# A Ribosome Interaction Surface Sensitive to mRNA GCN Periodicity

**DOI:** 10.1101/2020.04.28.058271

**Authors:** Kristen Scopino, Elliot Williams, Abdelrahman Elsayed, William A. Barr, Daniel Krizanc, Kelly M. Thayer, Michael P. Weir

## Abstract

GCN codons are over-represented in initial codons of ORFs of prokaryote and eukaryote mRNAs. We describe a ribosome rRNA-protein surface that interacts with an mRNA GCN codon when next-in-line for the ribosome A site. The interaction surface is comprised of the edges of two stacked rRNA bases: the Watson-Crick edge of 16S/18S rRNA C1054 and adjacent Hoogsteen edge of A1196 (*Escherichia coli* 16S rRNA numbering). Also part of the interaction surface, the planar guanidinium group of a conserved Arginine (R146 of yeast ribosomal protein Rps3) is stacked adjacent to A1196. On its other side, the interaction surface is anchored to the ribosome A site through base stacking of C1054 with the wobble anticodon base of the A-site tRNA. Using Molecular Dynamics simulations of a 495-residue subsystem of translocating ribosomes, we observe base pairing of C1054 to nucleotide G at position 1 of the next-in-line codon, consistent with previous cryo-EM observations, and hydrogen bonding of A1196 and R146 to C at position 2. Hydrogen bonding to both of these codon positions is significantly weakened when C at position 2 is changed to G, A or U. These sequence-sensitive mRNA-ribosome interactions at the <u>C</u>1054-<u>A</u>1196-<u>R</u>146 (CAR) surface potentially contribute to GCN-mediated regulation of protein translation.
