## Supplemental Data File S2 for "A Ribosome Interaction Surface Sensitive to mRNA GCN Periodicity"

### Sheet: St I 5JUO
mRNA codon	A SITE			+1 CODON
nucleotide position	1	2	3	1	2	3
subsystem residue	175	176	177	178	179	180
interaction surface	ANTICODON			CAR
interacting residue	nt 1	nt 2	wobble	C1054	A1196	R146
subsystem residue	169	168	167	105	114	368
	expt (ns)														St I (655 ns)
num H-bonds	1 (85)	2 (85)	3 (85)	4 (85)	5 (35)	6 (35)	7 (35)	8 (35)	9 (35)	10 (35)	11 (35)	12 (35)	13 (35)		avg
nhb_168_176 (AntCod2_Cod2)	2.16	2.19	2.29	2.14	2.24	2.17	2.55	2.28	2	2.36	1.76	1.88	2.15		2.17
nhb_167_177 (AntiCod3_Cod3)	0.81	0.9	0.83	0.85	0.67	0.7	0.59	0.89	0.88	0.84	0.88	0.67	0.84		0.8
nhb_105_178 (C1054_G1)	1.86	2.05	1.56	1.79	2.18	2.23	1.73	1.7	1.96	1.75	2.11	1.59	2.04		1.89
nhb_114_179 (A1196_C2)	0.24	0	0.03	0	0	0	0	0.03	0.01	0	0	0.92	0.7		0.15
nhb_368_179 (R146_C2)	1.38	0.54	0.01	0.32	0.4	0.34	0	1.07	0.01	1.4	0.4	0.01	0.01		0.45
distance	1 (85)	2 (85)	3 (85)	4 (85)	5 (35)	6 (35)	7 (35)	8 (35)	9 (35)	10 (35)	11 (35)	12 (35)	13 (35)		St I (655 ns)
d_168_176 (AntCod2_Cod2)	2.93	2.92	2.91	2.94	2.92	2.92	2.88	2.92	2.96	2.9	3.01	3.25	2.93		2.95
d_167_177 (AntiCod3_Cod3)	4.59	4.75	4.66	4.64	5.53	5.02	4.9	4.67	4.71	4.63	4.81	4.79	4.7		4.8
d_105_178 (C1054_G1)	2.97	2.92	2.95	2.96	2.92	2.91	2.98	2.95	2.92	2.95	2.91	2.98	2.91		2.94
d_114_179 (A1196_C2)	4.25	7.41	5.41	7.2	5.66	7.1	7.96	5.45	5.38	5.37	4.01	2.98	2.87		5.47
d_368_179 min(NH1,NH2_C2)	3.77	4.75	10.01	3.67	3.89	8.57	9.33	5.41	9.19	3.76	4.57	9.56	5.38		6.3
base stacking	1 (85)	2 (85)	3 (85)	4 (85)	5 (35)	6 (35)	7 (35)	8 (35)	9 (35)	10 (35)	11 (35)	12 (35)	13 (35)		St I (655 ns)
d_167_105 (AntiCod3_C1054)	5.64	5.4	5.13	5.28	5.44	5.53	5.87	5.54	5.35	5.33	5.54	4.09	5.36		5.35
d_105_114 (C1054_A1196)	3.89	3.84	3.93	3.97	3.84	3.95	3.94	3.87	3.96	3.83	4.01	3.92	3.66		3.89
d_114_368 (A1196_R146)	4.29	4.53	5.88	4.59	4.72	6.38	5.3	5.68	5.74	5.67	5.02	5.69	4.18		5.21

### Sheet: St II 5JUP
mRNA codon	A SITE			+1 CODON
nucleotide position	1	2	3	1	2	3
subsystem residue	175	176	177	178	179	180
interaction surface	ANTICODON			CAR
interacting residue	nt 1	nt 2	wobble	C1054	A1196	R146
subsystem residue	169	168	167	105	114	368
	expt (ns)															St II (368 ns)
num H-bonds	1 (15)	2 (15)	3 (15)	4 (15)	5 (15)	6 (35)	7 (8)	8 (17)	9 (8)	10 (15)	11 (35)	12 (27)	13 (63)	14 (85)		avg
nhb_168_176 (AntCod2_Cod2)	2.3	2.42	2.38	2.13	1.69	1.55	2.24	2.55	0.45	1.42	1.92	2.33	2.05	2.34		1.98
nhb_167_177 (AntiCod3_Cod3)	0.28	0.56	0.8	0	0.43	0.8	0.12	1.05	1.18	0	0	0.11	0.15	0.66		0.44
nhb_105_178 (C1054_G1)	1.43	1.9	2.23	1.11	0	1.47	2.1	0.01	2.21	1.74	0.16	1.99	1.01	0.19		1.25
nhb_114_179 (A1196_C2)	0	0	0.04	0.6	0	0.46	0.37	0.01	0	0	0.01	0	0	0.36		0.13
nhb_368_179 (R146_C2)	0	0.16	1.6	0.04	1.54	0.45	0.24	1.64	1.68	0	0.48	1.54	0	1.24		0.76
distance	1 (15)	2 (15)	3 (15)	4 (15)	5 (15)	6 (35)	7 (8)	8 (17)	9 (8)	10 (15)	11 (35)	12 (27)	13 (63)	14 (85)
d_168_176 (AntCod2_Cod2)	2.89	2.86	2.9	2.93	2.93	2.97	2.94	2.86	4.03	3.09	2.97	2.92	2.89	2.92		3.01
d_167_177 (AntiCod3_Cod3)	4.76	5	5.11	4.34	3.65	4.72	5.34	3.63	3.79	9.82	4.46	5.15	4.71	4.53		4.93
d_105_178 (C1054_G1)	3.01	2.93	2.9	3.1	3.73	3.21	2.91	3.84	2.88	2.97	5.51	2.92	3.51	3.64		3.36
d_114_179 (A1196_C2)	5.9	7.59	3.94	3.04	3.55	3.19	3.25	3.66	4.93	5.46	6.71	3.93	7.47	4.31		4.78
d_368_179 min(NH1,NH2_C2)	7.7	5.04	3.83	4.15	3.97	4.26	5.22	4.23	3.79	5.4	6.19	3.69	4.33	4.49		4.73
base stacking	1 (15)	2 (15)	3 (15)	4 (15)	5 (15)	6 (35)	7 (8)	8 (17)	9 (8)	10 (15)	11 (35)	12 (27)	13 (63)	14 (85)
d_167_105 (AntiCod3_C1054)	4.95	3.59	3.82	4.94	4.9	4.27	4.4	5	5.42	5.57	4.26	4.05	4.59	4.63		4.6
d_105_114 (C1054_A1196)	3.89	4.04	3.86	3.82	4.28	3.87	3.52	4.13	4	3.81	4.36	3.96	4.04	4.87		4.03
d_114_368 (A1196_R146)	4.78	4	3.79	3.76	4.56	3.64	4.28	3.78	3.65	4.46	4.19	4.36	3.75	5.26		4.16

### Sheet: St III 5JUS
mRNA codon	A SITE			+1 CODON
nucleotide position	1	2	3	1	2	3
subsystem residue	175	176	177	178	179	180
interaction surface	ANTICODON			CAR
interacting residue	nt 1	nt 2	wobble	C1054	A1196	R146
subsystem residue	169	168	167	105	114	368
	expt (ns)																St III (775 ns)
num H-bonds	1 (85)	2 (85)	3 (85)	4 (85)	5 (85)	6 (35)	7 (35)	8 (35)	9 (35)	10 (35)	11 (35)	12 (35)	13 (35)	14 (35)	15 (35)		avg
nhb_168_176 (AntCod2_Cod2)	2.23	2.26	2.53	2.46	2.3	2.46	2.25	2.53	2.48	2.47	2.36	2.49	2.32	2.5	2.51		2.41
nhb_167_177 (AntiCod3_Cod3)	1.24	0.83	0.82	0.85	0.79	0.86	1.06	0.86	0.79	0.84	0.86	0.86	0.83	0.84	0.89		0.88
nhb_105_178 (C1054_G1)	0.01	0	0	0	0.02	0.01	0	0	0	1.5	0.05	0	2.08	0	0.2		0.26
nhb_114_179 (A1196_C2)	0	0	0	0	0.04	0.04	0	0.01	0	0.85	0	0	0.02	0	0		0.06
nhb_368_179 (R146_C2)	0	0	0.02	0	0.01	0.02	0	0	0	0.05	0	0	0	0	0		0.01
distance	1 (85)	2 (85)	3 (85)	4 (85)	5 (85)	6 (35)	7 (35)	8 (35)	9 (35)	10 (35)	11 (35)	12 (35)	13 (35)	14 (35)	15 (35)
d_168_176 (AntCod2_Cod2)	2.91	2.88	2.88	2.89	2.92	2.88	2.89	2.88	2.88	2.89	2.89	2.88	2.89	2.88	2.88		2.89
d_167_177 (AntiCod3_Cod3)	3.87	4.41	4.78	4.78	4.85	4.73	4.11	4.79	4.78	4.86	4.92	4.78	5.05	4.89	4.82		4.69
d_105_178 (C1054_G1)	6.27	7.89	7.24	7.82	5.27	6.11	7.51	6.59	7.35	3.02	7.23	8.43	2.94	9.67	5.04		6.56
d_114_179 (A1196_C2)	5.92	7.16	6.52	5.83	4.62	4.03	6.04	5.51	5.93	3	5.46	5.39	5.2	8.56	5.21		5.63
d_368_179 min(NH1,NH2_C2)	8.41	12.57	10.65	10.69	7.47	5.38	9.42	7.41	9.67	4.49	9.85	11.88	8.2	9.61	7.22		8.86
base stacking	1 (85)	2 (85)	3 (85)	4 (85)	5 (85)	6 (35)	7 (35)	8 (35)	9 (35)	10 (35)	11 (35)	12 (35)	13 (35)	14 (35)	15 (35)
d_167_105 (AntiCod3_C1054)	11.59	11.34	11.29	11.26	11.4	11.54	11.77	10.83	10.85	11.4	10.71	11.18	11.11	11.13	12.19		11.31
d_105_114 (C1054_A1196)	3.83	4.43	3.81	4.61	4.13	3.66	5.16	4.49	4.26	4.32	4.85	4.37	3.9	3.65	3.61		4.21
d_114_368 (A1196_R146)	4.44	7.25	4.64	5.86	9.18	4.35	6.93	5.4	5.34	3.71	5.79	6.29	3.93	5.97	4.52		5.57

### Sheet: St IV 5JUT
mRNA codon	A SITE			+1 CODON
nucleotide position	1	2	3	1	2	3
subsystem residue	175	176	177	178	179	180
interaction surface	ANTICODON			CAR
interacting residue	nt 1	nt 2	wobble	C1054	A1196	R146
subsystem residue	169	168	167	105	114	368
	expt (ns)
num H-bonds	1 (85)	2 (85)	3 (85)	4 (85)	5 (35)	6 (35)	7 (35)	8 (35)	9 (35)	10 (35)	11 (35)	12 (35)	13 (35)	14 (35)	15 (35)	16 (35)	17 (35)		avg
nhb_168_176 (AntCod2_Cod2)	2.04	2.01	2.09	1.99	2.22	2.08	2.22	2.26	2.3	2.09	2.12	2.28	2.29	2.39	2.22	2.06	2.2		2.16824
nhb_167_177 (AntiCod3_Cod3)	0.84	0.22	0.76	0.67	0.71	0.91	0.65	0.83	0.94	1.17	0.78	0.67	0.65	0.78	0.71	0.88	0.77		0.761176
nhb_105_178 (C1054_G1)	0	0.01	0.01	0	0	0.28	0	0	0	0.44	0	0	0	0	0	0	0		0.0435294
nhb_114_179 (A1196_C2)	0	0.49	0.24	0	0	0	0	0	0	0.01	0	0.15	0	0	0	0	0		0.0523529
nhb_368_179 (R146_C2)	0	0	0	0	0	0	0	0	0	0.01	0.01	0	0	0	0	0	0		0.00117647
distance	1 (85)	2 (85)	3 (85)	4 (85)	5 (35)	6 (35)	7 (35)	8 (35)	9 (35)	10 (35)	11 (35)	12 (35)	13 (35)	14 (35)	15 (35)	16 (35)	17 (35)
d_168_176 (AntCod2_Cod2)	2.95	2.96	2.94	2.95	2.93	2.94	2.94	2.93	2.91	2.93	2.93	2.92	2.93	2.9	2.92	2.95	2.93		2.93294
d_167_177 (AntiCod3_Cod3)	4.67	5.26	4.7	4.7	4.69	4.4	4.54	4.59	4.46	3.86	4.79	4.79	4.58	4.4	4.6	4.77	4.59		4.61118
d_105_178 (C1054_G1)	9.96	7.18	9.28	11.05	10.43	7.38	9.89	10.21	10.71	6.38	10.92	9.81	10.5	10.21	10.26	6.9	10.03		9.47647
d_114_179 (A1196_C2)	9.82	4.36	5.55	10.27	8.95	6.64	9.17	8.71	8.81	5.51	10.58	4.34	7.97	7.78	8.91	6.73	7.65		7.75
d_368_179 min(NH1,NH2_C2)	11.84	7.49	8.93	13.14	12.93	10.1	10.3	11.8	13.12	7.91	15.05	9.33	11	11.92	9.72	10.14	10.12		10.8729
base stacking	1 (85)	2 (85)	3 (85)	4 (85)	5 (35)	6 (35)	7 (35)	8 (35)	9 (35)	10 (35)	11 (35)	12 (35)	13 (35)	14 (35)	15 (35)	16 (35)	17 (35)
d_167_105 (AntiCod3_C1054)	14.09	14.67	13.71	14.55	15.13	13.62	15.25	14.03	12.75	12.76	14	13.28	14.44	13.49	14.09	13.38	14.73		13.9982
d_105_114 (C1054_A1196)	4.09	4.12	3.84	4.83	4.03	5.49	7.22	5.79	4.67	5.18	4.75	4.57	4.06	4.33	4.22	4.37	3.96		4.67765
d_114_368 (A1196_R146)	4.27	4.17	5.1	6.34	4.39	4.14	3.99	3.94	4.52	4.29	4.27	6.98	4.73	4.51	4.48	3.82	4.81		4.63235

### Sheet: St V 5JUU
mRNA codon	A SITE			+1 CODON
nucleotide position	1	2	3	1	2	3
subsystem residue	175	176	177	178	179	180
interaction surface	ANTICODON			CAR
interacting residue	nt 1	nt 2	wobble	C1054	A1196	R146
subsystem residue	169	168	167	105	114	368
	expt (ns)															St V (740 ns)
num H-bonds	1 (85)	2 (85)	3 (85)	4 (85)	5 (85)	6 (35)	7 (35)	8 (35)	9 (35)	10 (35)	11 (35)	12 (35)	13 (35)	14 (35)		avg
nhb_168_176 (AntCod2_Cod2)	2.45	2.25	2.51	2.47	2.36	2.48	2.51	2.31	2.42	1.98	2.39	2.24	2.45	1.98		2.34
nhb_167_177 (AntiCod3_Cod3)	0.73	0.53	0.27	0.42	0.48	0.19	0.42	0.54	0.5	0.66	0.37	0.74	0.53	0.68		0.5
nhb_105_178 (C1054_G1)	0	0	0	0	0	0	0	0	0	0	0	0	0	0		0
nhb_114_179 (A1196_C2)	0.01	0.06	0.59	0	0	0.01	0.75	0	0	0.5	0.52	0.74	0.72	0		0.28
nhb_368_179 (R146_C2)	0	0	0	0.01	0	0	0	0	0	0	0	0.01	0	0		0
distance	1 (85)	2 (85)	3 (85)	4 (85)	5 (85)	6 (35)	7 (35)	8 (35)	9 (35)	10 (35)	11 (35)	12 (35)	13 (35)	14 (35)
d_168_176 (AntCod2_Cod2)	2.89	2.93	2.89	2.89	2.9	2.89	2.88	2.92	2.88	2.98	2.9	2.92	2.91	3		2.91
d_167_177 (AntiCod3_Cod3)	4.62	4.53	4.43	4.41	4.51	4.61	4.41	4.79	4.34	4.45	4.53	4.58	4.57	4.63		4.53
d_105_178 (C1054_G1)	11.02	7.74	8.99	8.81	8.23	7.96	9.24	9.59	10.53	7.48	8.84	9.03	9.49	9.8		9.05
d_114_179 (A1196_C2)	7.32	6.74	3.07	10.11	6.17	8.33	3.11	6.64	9.91	3.09	3.48	3.07	3.02	10.45		6.04
d_368_179 min(NH1,NH2_C2)	12.88	12.35	13.3	14.8	16.23	13.9	11.54	13.81	13.85	12.45	15.11	12.63	13.53	13.04		13.53
base stacking	1 (85)	2 (85)	3 (85)	4 (85)	5 (85)	6 (35)	7 (35)	8 (35)	9 (35)	10 (35)	11 (35)	12 (35)	13 (35)	14 (35)
d_167_105 (AntiCod3_C1054)	17.92	18.26	18.9	19.01	18.19	18.78	19.02	18.01	19.08	17.64	18.56	17.98	18.12	18.02		18.39
d_105_114 (C1054_A1196)	6.45	4.08	4.26	5.29	4.13	5.11	4.59	5.74	4.15	4.19	3.82	4.26	4.2	5.15		4.67
d_114_368 (A1196_R146)	10.07	5.77	9.01	8.09	10.9	7.38	7.84	7.25	3.83	8.58	10.88	8.94	9.5	4.35		8.03
